# Dissecting the TMEM132A-EGFR Dependency to Unlock Translational Therapeutic Opportunities for Pan-Solid Tumor

**DOI:** 10.64898/2026.08.30.746586

**Authors:** Yaru Fu, Qiqi Ni, Can Ning, Junhao Wang, Xiang Fang, Mingyu Wu, Cheng Zhang, Jixian Wang, Jiayi Qian, Wentong Fang, Li Gong, Jing Yao, Dan Zhang, Xiaoming Li, Fei Zhao, Ninghong Song, Yuanqiao He, Xiyi Wei, Chao Qin, Jun Wang, Xijuan Liu

## Abstract

Solid tumors remain refractory to conventional treatments, yet cell surface proteins, by virtue of their extracellular accessibility and critical roles in tumor signaling, represent an attractive class of targets for precision-targeted therapy. Here, we report that transmembrane protein 132A (TMEM132A) is an essential and previously unrecognized pan-cancer target. TMEM132A interacts directly with EGFR and stabilizes its expression, thereby tethering EGFR at the plasma membrane and sustaining constitutive activation of lipid synthesis. Mechanistically, the TMEM132A-EGFR axis promotes lipogenesis by facilitating SREBP nuclear translocation, which in turn upregulates ACLY and ACSS2 expression to drive acetyl-CoA production and downstream lipid biosynthesis, ultimately disrupting lipid droplet homeostasis. To therapeutically target this axis, we developed a nanobody, LFNanoT132A#3, which effectively blocks the TMEM132A-EGFR interaction, abrogates downstream signaling activation, and potently inhibits proliferation across multiple solid tumor types. Our findings establish TMEM132A#3 as a critical node in membrane-tethered oncogenic signaling and metabolic rewiring, and position LFNanoT132A#3 as a promising therapeutic candidate for precision cancer therapy.
