## Supplementary material for "Dissecting the TMEM132A-EGFR Dependency to Unlock Translational Therapeutic Opportunities for Pan-Solid Tumor": Table S2

### Sheet: Sheet2
tissue	Hosptal ID	patient ID		TMEM132A expression level in different region				average level	Stage
ccRCC	5012773	1		1.72716e+07	2.47852e+07	2.62662e+07	2.03086e+07	2.21579e+07	I
ccRCC	5014126	2		3.12389e+07	1.86841e+07	2.69777e+07	2.2307e+07	2.48019e+07	I
ccRCC	5022437	3		2.88479e+07	3.29201e+07	2.48304e+07	3.17978e+07	2.9599e+07	I
ccRCC	287470	4		2.82453e+07	2.76155e+07	3.51616e+07	2.8337e+07	2.98399e+07	I
ccRCC	5016165	5		2.3869e+07	1.86513e+07	2.45151e+07	2.19047e+07	2.2235e+07	I
ccRCC	5022306	6		2.84862e+07	2.83836e+07	3.09011e+07	2.94434e+07	2.93036e+07	I
ccRCC	5023799	7		2.62083e+07	1.80148e+07	2.979e+07	2.20412e+07	2.40136e+07	I
ccRCC	5024067	8		2.58273e+07	2.95719e+07	3.28779e+07	2.70646e+07	2.88354e+07	I
ccRCC	5024985	9		3.88976e+07	3.7322e+07	3.63414e+07	4.00437e+07	3.81512e+07	I
ccRCC	5026842	10		2.25169e+07	2.32112e+07	2.72621e+07	2.84702e+07	2.53651e+07	I
ccRCC	5027717	11		2.66218e+07	4.07236e+07	3.14047e+07	2.43184e+07	3.07671e+07	I
ccRCC	1310471	12		2.29491e+07	2.2883e+07	3.53552e+07	2.92694e+07	2.76142e+07	II
ccRCC	1317500	13		2.76362e+07	2.97994e+07	2.66743e+07	1.88797e+07	2.57474e+07	II
ccRCC	5012310	14		2.96967e+07	2.40832e+07	2.71784e+07	3.56642e+07	2.91556e+07	II
ccRCC	5016493	15		2.34013e+07	2.27277e+07	2.29888e+07	2.15711e+07	2.26722e+07	II
ccRCC	245896	16		2.64783e+07	2.61665e+07	3.42623e+07	2.55608e+07	2.8117e+07	II
ccRCC	5017022	17		2.75154e+07	2.91146e+07	1.86207e+07	3.68067e+07	2.80143e+07	II
ccRCC	5017258	18		2.70442e+07	2.61256e+07	2.68682e+07	2.21453e+07	2.55458e+07	II
ccRCC	5018051	19		2.24939e+07	2.52837e+07	2.6289e+07	2.80375e+07	2.5526e+07	II
ccRCC	5018558	20		3.36964e+07	3.62963e+07	3.42854e+07	3.45321e+07	3.47026e+07	II
ccRCC	5019397	21		3.01007e+07	3.30625e+07	2.88168e+07	3.51024e+07	3.17706e+07	II
ccRCC	5019334	22		3.31969e+07	4.14101e+07	3.00415e+07	3.37181e+07	3.45917e+07	II
ccRCC	5019712	23		2.32691e+07	1.93948e+07	3.1933e+07	2.22856e+07	2.42206e+07	II
ccRCC	5019750	24		3.24838e+07	3.08172e+07	3.41159e+07	3.76029e+07	3.3755e+07	II
ccRCC	5020253	25		2.05569e+07	3.48617e+07	2.48816e+07	2.49078e+07	2.6302e+07	II
ccRCC	5021013	26		4.69187e+07	4.07644e+07	5.19626e+07	4.90118e+07	4.71644e+07	II
ccRCC	5020983	27		3.26915e+07	4.07224e+07	3.56314e+07	3.79142e+07	3.67399e+07	II
ccRCC	5021490	28		3.2785e+07	3.9881e+07	2.58046e+07	3.62029e+07	3.36684e+07	II
ccRCC	5021525	29		5.26327e+07	4.10374e+07	5.47643e+07	4.47028e+07	4.82843e+07	II
ccRCC	5021816	30		3.56957e+07	3.16818e+07	3.62735e+07	1.98269e+07	3.08695e+07	II
ccRCC	5007945	31		2.64515e+07	2.66986e+07	3.11207e+07	2.52399e+07	2.73777e+07	II
ccRCC	5022833	32		3.23414e+07	3.53935e+07	4.23257e+07	3.40222e+07	3.60207e+07	II
ccRCC	5023112	33		3.8912e+07	2.81125e+07	3.21925e+07	3.24928e+07	3.29275e+07	II
ccRCC	5024374	34		4.60172e+07	4.84112e+07	5.20194e+07	4.04108e+07	4.67147e+07	II
ccRCC	5024781	35		3.02215e+07	3.29376e+07	3.71798e+07	3.48017e+07	3.37851e+07	II
ccRCC	5025884	36		3.67877e+07	3.26288e+07	5.08465e+07	4.75356e+07	4.19496e+07	II
ccRCC	5026344	37		3.378e+07	5.09143e+07	3.28891e+07	2.32096e+07	3.51983e+07	II
ccRCC	5016027	38		2.91621e+07	3.66035e+07	3.03358e+07	3.1505e+07	3.19016e+07	II
ccRCC	5027395	39		3.82287e+07	4.69368e+07	3.62621e+07	3.32492e+07	3.86692e+07	II
ccRCC	5027768	40		3.25464e+07	4.87676e+07	4.03478e+07	5.05866e+07	4.30621e+07	II
ccRCC	5027825	41		3.87258e+07	4.5476e+07	4.17824e+07	3.69603e+07	4.07361e+07	II
ccRCC	5028110	42		3.11178e+07	3.96174e+07	3.87724e+07	2.97025e+07	3.48025e+07	II
ccRCC	5028317	43		3.30259e+07	4.31192e+07	2.70313e+07	2.70742e+07	3.25627e+07	II
ccRCC	5028746	44		3.46045e+07	4.26326e+07	3.50903e+07	3.64002e+07	3.71819e+07	II
ccRCC	5028793	45		4.5692e+07	3.63847e+07	3.0598e+07	1.87346e+07	3.28523e+07	II
ccRCC	5031169	46		1.79939e+07	2.63401e+07	2.24369e+07	2.98501e+07	2.41552e+07	II
ccRCC	1311800	47		3.49829e+07	4.6197e+07	2.86756e+07	1.51052e+07	3.12402e+07	III
ccRCC	5019704	48		4.48281e+07	4.40902e+07	3.61371e+07	3.54417e+07	4.01243e+07	III
ccRCC	5021169	49		3.78141e+07	4.60802e+07	3.30495e+07	3.54849e+07	3.81071e+07	III
ccRCC	5024066	50		2.90992e+07	2.83227e+07	4.27844e+07	3.14058e+07	3.2903e+07	III
ccRCC	5024621	51		3.12225e+07	2.91657e+07	3.73167e+07	2.84884e+07	3.15483e+07	III
ccRCC	5014388	52		3.56571e+07	3.6842e+07	4.02426e+07	3.31046e+07	3.64616e+07	III
ccRCC	5019264	53		7.2227e+07	6.2797e+07	6.64409e+07	5.92409e+07	6.51765e+07	III
ccRCC	5029542	54		3.78532e+07	5.84996e+07	3.49936e+07	5.00805e+07	4.53567e+07	III
ccRCC	5029092	55		3.66911e+07	3.24461e+07	7.04576e+07	1.05156e+08	6.11878e+07	III
