## Supplementary material for "Dissecting the TMEM132A-EGFR Dependency to Unlock Translational Therapeutic Opportunities for Pan-Solid Tumor": Table S3

### Sheet: Sheet1
membrane number	colony number on membrane	EGFR	membrane number	colony number on membrane	TMEM132A
1	1	8327.96	1	1	10659.8
1	2	4887.13	1	2	11905.1
1	3	9576.31	1	3	5794.67
1	4	10819.6	1	4	15649.8
1	5	5956.84	1	5	14951
1	6	10704.1	1	6	17954
1	7	1752.48	1	7	5520.01
1	8	9235.96	1	8	7455.84
1	9	2235.06	1	9	10357.8
1	10	2092.43	1	10	4469.84
1	11	10690.7	1	11	14484
1	12	10080.4	1	12	8681.72
2	1	8868.84	2	1	2265.99
2	2	2346.89	2	2	13433.6
2	3	8311.25	2	3	13524.9
2	4	6339.79	2	4	8948.38
2	5	5739.43	2	5	10284.4
2	6	12999.7	2	6	11801.5
2	7	7947.26	2	7	10659.7
2	8	12010.5	2	8	9877.72
2	9	12894	2	9	10019.7
2	10	9389.13	2	10	11447.8
2	11	4669.67	2	11	7501.13
2	12	14887	2	12	18936.8
3	1	1744.43	3	1	3506.23
3	2	177.92	3	2	4097.26
3	3	10041.3	3	3	9877.96
3	4	8631.55	3	4	13709.8
3	5	10527.1	3	5	4550.72
3	6	12307.3	3	6	7259.01
3	7	13865	3	7	12142.3
3	8	16179.4	3	8	9630.84
3	9	13192.7	3	9	12097.7
3	10	5994.72	3	10	6040.67
3	11	18958	3	11	15327.7
3	12	11935.7	3	12	17154
4	1	10728.4	4	1	3499.48
4	2	14508	4	2	9442.67
4	3	14720.5	4	3	7178.84
4	4	19125.2	4	4	12468
4	5	15695.5	4	5	10093.4
4	6	10640.8	4	6	8023.08
4	7	20704.4	4	7	15890.5
4	8	10216.7	4	8	5413.43
4	9	18759.6	4	9	13688.6
4	10	7101.31	4	10	3260.89
4	11	13262.2	4	11	8001.91
4	12	8807.31	4	12	5459.6
5	1	8199.13	5	1	6218.13
5	2	17818.2	5	2	14042.5
5	3	14625.8	5	3	14990.3
5	4	1803.6	5	4	4325.6
5	5	7033.67	5	5	13194.4
5	6	11273.5	5	6	15624.4
5	7	7006.84	5	7	12986
5	8	2073.89	5	8	6773.96
5	9	4675.96	5	9	6325.72
5	10	6319.26	5	10	8561.38
5	11	9928.84	5	11	16388.1
5	12	10138.7	5	12	7642.6
6	1	11451.1	6	1	11508.1
6	2	12522.3	6	2	16310.3
6	3	12789.1	6	3	11425.3
6	4	15391.7	6	4	10071.3
6	5	12538.7	6	5	9454.31
6	6	15932.9	6	6	10842.8
6	7	11461.6	6	7	8217.89
6	8	9884.79	6	8	3923.55
6	9	4967.43	6	9	12269.5
6	10	11582.7	6	10	6227.43
6	11	12376.7	6	11	5648.38
6	12	6867.31	6	12	2410.18
7	1	13200.6	7	1	14490.1
7	2	10822.8	7	2	5763.43
7	3	2580.18	7	3	6547.18
7	4	7857.08	7	4	6561.08
7	5	8537.96	7	5	8669.13
7	6	11807.4	7	6	11229.3
7	7	11516.1	7	7	14225.7
7	8	10947.3	7	8	16854.5
7	9	10873.5	7	9	12992.5
7	10	17833.1	7	10	15555.8
7	11	10404.3	7	11	7018.26
7	12	5517.43	7	12	5374.13
8	1	842.042	8	1	1507.58
8	2	11264.5	8	2	9348.38
8	3	11859.6	8	3	6071.6
8	4	5849.72	8	4	5375.65
8	5	13388.7	8	5	7531.89
8	6	8616.84	8	6	10759
8	7	1496.36	8	7	6159.18
8	8	16270.5	8	8	11065.3
8	9	15488.7	8	9	11474.2
8	10	2469.82	8	10	6764.01
8	11	14275.3	8	11	13150.2
8	12	16157.4	8	12	16189.4
9	1	5920.89	9	1	5560.31
9	2	12886.9	9	2	7112.06
9	3	9815.01	9	3	7499.67
9	4	15143.4	9	4	11271.1
9	5	5544.18	9	5	8891.6
9	6	13413.7	9	6	11158.7
9	7	12102	9	7	18353.5
9	8	230.556	9	8	6804.65
9	9	16822.5	9	9	15652.5
9	10	4900.72	9	10	4665.55
9	11	10404.3	9	11	14686.5
9	12	1188.53	9	12	4344.77
10	1	5363.01	10	1	8837.72
10	2	12411.4	10	2	14751.1
10	3	6756.08	10	3	11766.6
10	4	5938.18	10	4	7307.01
10	5	943.941	10	5	6016.01
10	6	1317.18	10	6	3229.06
10	7	15252.4	10	7	10722.1
10	8	14728.8	10	8	8790.08
10	9	7021.89	10	9	13754.9
10	10	16061.5	10	10	16452.8
10	11	9549.43	10	11	7826.18
10	12	12113	10	12	5908.13
10	13	2460.11	10	13	8162.13
